# Assessing genome-wide dynamic changes in enhancer activity during early mESC differentiation by FAIRE-STARR-seq

**DOI:** 10.1101/2021.06.04.446899

**Authors:** Laura V. Glaser, Mara Steiger, Alisa Fuchs, Alena van Bömmel, Edda Einfeldt, Ho-Ryun Chung, Martin Vingron, Sebastiaan H. Meijsing

## Abstract

Embryonic stem cells (ESCs) can differentiate into any given cell type and therefore represent a versatile model to study the link between gene regulation and differentiation. To quantitatively assess the dynamics of enhancer activity during the early stages of murine ESC differentiation, we analyzed accessible genomic regions using STARR-seq, a massively parallel reporter assay. This resulted in a genome-wide quantitative map of active mESC enhancers, in pluripotency and during the early stages of differentiation. We find that only a minority of accessible regions is active and that such regions are enriched near promoters, characterized by specific chromatin marks, enriched for distinct sequence motifs, and modeling shows that active regions can be predicted from sequence alone. Regions that change their activity upon retinoic acid-induced differentiation are more prevalent at distal intergenic regions when compared to constitutively active enhancers. Further, analysis of differentially active enhancers verified the contribution of individual TF motifs toward activity and inducibility as well as their role in regulating endogenous genes. Notably, the activity of retinoic acid receptor alpha (RARα) occupied regions can either increase or decrease upon the addition of its ligand, retinoic acid, with the direction of the change correlating with spacing and orientation of the RARα consensus motif and the co-occurrence of additional sequence motifs. Together, our genome-wide enhancer activity map elucidates features associated with enhancer activity levels, identifies regulatory regions disregarded by computational prediction tools, and provides a resource for future studies into regulatory elements in mESCs.
