## Supplementary_Table_1 for "Assessing genome-wide dynamic changes in enhancer activity during early mESC differentiation by FAIRE-STARR-seq"

### Sheet: Tabelle1
ID	mm9	sequence	misc	internal designation
STARR constructs (Fig. 5e) - sequences cloned into pSTARR (addgene #71509)
2 step PCR: 1st pair of primers enhancer specific (bold) & with overhangs 1, 2nd pair of primers with overhangs 2
1st primer F	n/a	ACACTCTTTCCCTACACGACGCTCTTCCGATCT(specific sequence)	Illumina Multiplexing Read 1 Sequencing Primer
1st primer R	n/a	GTGACTGGAGTTCAGACGTGTGCTCTTCCGATCT(specific sequence)	Illumina Multiplexing Read 2 Sequencing Primer
2nd primer F	n/a	TAGAGCATGCACCGGACACTCTTTCCCTACACGAC	InFusion Cloning HR to pSTARR + (partial) Illumina Multiplexing Read 1 Sequencing Primer	LG_STARR_2_F
2nd primer R	n/a	GGCCGAATTCGTCGAGTGACTGGAGTTCAGACGTG	InFusion Cloning HR to pSTARR + (partial) Illumina Multiplexing Read 2 Sequencing Primer	LG_STARR_2_R
5' sequence for all	n/a	TAGAGCATGCACCGGACACTCTTTCCCTACACGACGCTCTTCCGATCT	InFusion Cloning HR + Illumina Multiplexing Read 1 Sequencing Primer
3' sequence for all	n/a	AGATCGGAAGAGCACACGTCTGAACTCCAGTCACTCGACGAATTCGGCC	InFusion Cloning HR + Illumina Multiplexing Read 2 Sequencing Primer
Stat3 Ep	chr11:100,800,644-100,801,366	GCCTGGCCTCTCCTAGCCGACGCGGTCAGGCGACACCGAGCGGGGTTGTACCTCAGCGATCCGGTTAGGGCTCGTTCCCTCCGCCGCGACGTCGGAACCCCAGGTTCCCCCTCCCTGTCTACACTGCAGCTCCGGAAACCGCTGAATTACAGCCCCTCCAGCCAATCCCCACCCAGCCGCCACTGGCCAAGACACGCCTCCATGCATAATTAAGGAATGGCCAGCTGGCTAGGCCACCCTGAGGCCTCCGGGCGAGCGCTGTACTTCCTAAGCCCCGCCCACTAACCAATGAAAAACGCCTCTAGGAGAGAAGGCGGGGTCGAGAGCTCTGGGCACACCTCCCTGAGTTGGCTGTTCTGAGAGCTTTGTGCTCCTCCCTCCGCGACCAAGGGACGCGCA…	SNP in E14 sequence compared to mm9 ref	pLG336
Irak3 E	chr10:119,608,230-119,608,809	CACTGCATGATCTTGGATCTCAAGTTCCTTGTTCACCATTAAACTGTTAAATTAAGATGCTACGAGGACCTAGTTATAAGGTCCTCATTTACAATGTGTTAGAAAATGAAGGGTTTAGCGCTCATTGAAACCCAAGGAGAATTCTGGGCACCGCTGTCCAGGTTGAATTAAAAATAAAAAGCCTAGCTCACTAATCATTTCCCAGAACTATTTCTTCGCCGCCTTTGTCTTGCAAAGTCTCTCTCCGGGAAGAAGAGGCCCCTCCCTCCCTTGCACTGGCTGTCTCTAATCCTTTGTCACTCACAGTTTGTCCAGTGTTTTGTTTTAAATCTGGTAAAGAAAGAGGCTCCTGTTTGTGTCTCTGCAAACCTTGTACTTGAAAGTGGTTTACGAATGGAA…		pLG451
Gjb3 E	chr4:127,022,204-127,022,677	GTCAGTCAGTTGACCCACTTCTATTGAGGTCCTACTGCAGGTGGAGGACCAGTTCAGGTGATGGGAGTGTGTGTGGGGGGTGTCAAGTGGCAAGTAGACTACATTCCTGGTTTTTCAGAGACTCGTCTCCGTGACACCATGGAAACCAAGAGATTTTTCAAAGCCAGTTAAAAGCTATGAAGGACGATAGCACAAGGTCATCTGATAGAGAGACCCAGGGTGTGAGCTCCTGGGAGCGGCTTCCCGGAATGGAACTGTTTCAGGTTTTGCTAATGAGATAGATGTGTGATGTTCTAGGAGTGGCCAGACAAAGCAGGCACAAAGACCCTGAGGTGGTGGGGTTAGGGAGTGACCACCAGTGTGATAGAAAGGGAGGGGAGGGGAGAGCTGGAAAGATGA…		pLG450
Socs3 E	chr11:117836752-117837246	GCCCTCCAGGACTGCTTGAGGAGCAATCTGGGACTCGAGATGAGCCAGTCACAGATAACCTCTCTCATTCGAGGAGAAGAACTCGGGGTCATATATCAAGTTGACCCCGATTTCTTCTTTTCCGGTTGCTAACAATCTCACGGGGTGGAGGAGTCTGGGACAATGGCCTGCGGCCGGGAAGCTGCATTCCCGTTGGCAGGCCTTTGTTGCAAGCAGGAGGGGCCTCTAACTAATGAAAAGGCTTGAGGGTCGGATGTCTATGGGGCGGCAGCTAAAGAGTCTTTTCAAGTTTGACATTCCAGGCCCGGCTGGCCTCTGGCGTTTCCCAGAAAACTCAGAGGAAGGGAAGAAAAAGAAAACACTTCACCAACCCACCGCCCACTCGCTCAAATCCTCACG…		pLG335
Hoxa E	chr6:52,028,560-52,028,944	CAATAAGCCAACTAAGAGGAAAGCAAGATTGATTTAGGTAATAAATCCAAAATACTTGTTGAATGAAGCATCACACAGATTCACGTTGTGCCTTGTCCATCACCAGCCAATCAATGACACTTGGACCTGGGATGACCAGGTCAACTTCTACCAAGCTCGCACTAGGTAGCGGAAATGCAGAGGTCACCTCTCAGAATGACACTGACTGGGTGGAGCTATGGTGATTCCACAAGCCTTGGTCATTGTCTTGCTTAGTAAGAGGCTTCCTGGACTCCAACAGCTAAATACTAACTCACTCAGATCTCAACACCAGGGGAACAAAAAGGCCTTTGGGATATCAACTCCCTGGTGACCCAGGTCTGACTAGAATTGAATTTCACTCTGC	SNP in E14 sequence compared to mm9 ref	pLG453
Hoxb E	chr11:96,051,504-96,051,944	GTGGGCTCGTCTTGCTCCCTCCCTCCTGAGCCCGAGTTGGGGCGGGAGCTGACAACGAGGTGTCAAGTCCCCGTGGCCGGAACCCCTGGGGGCGGGTCGGCCTCGCTCAAAGGCAAGGCTGTAAAGGTCATAGGCGGTCTGCGGGGCTGCGCTGAATGGGATCCTGGGAGGTAAACAGACTCTTAACTTTCAACTTGGCCTTGACCTTCCTGGAAGTGTCTGGCGGGTATGTAAAGGAGCCTGCTGAGGCTTTCAGTGCATTTGGCTGGGTCAGTAAAGGGGGCTCTAAGGCTACAGACTCCTCCCGGTGGGTCTAACACGAGGTTCCCAGCGGGACACAAAGAATTCTGTGAAGCTGGAGAAAGGACTGGGGACGCTATTGGGGAGACCAGAGGACCA…		pLG414
Rarb E	chr14:17,407,879-17,408,213	TCCTCTGCATCCCAGTCTTGTGGCCGCGGCGCACGGGAACTCTGGTCCCCCCCTTTGGCAAAGAATAGACCCTCCTGCCTCGGAGCAGCTCACTTCCTACCACTTCTGTCACACGGAATGAAAGATTGAATTGCCTAATATATGCGAGTGAACTTTCGGTGAACCCTTCCCGGGCTGCTAACCTTCAAATGACCCAACCAGTCTGACATCACCAACTCCCAGGATTCTCACAGCGCTTAAAAACTCCCAGCAGCCCTGCAAGAGCCTTCAGCCAGCGAGGCCGCGGCCAGCCGCGCGGTGCTCCCCACGGCTCAGCGTGCAAACAATGCCAGGAG	SNP in E14 sequence compared to mm9 ref	pLG415
Cyp26a1 E	chr19:37770280-37770584	TTTCCTTGTGGCCATTTCCAGAGTGCTAGCTAGCCGGGCTCATGTTGTAAACAGGAGCAGGCTGAACTTGGTGGGGTGGCCCGGCAGAGTTCACTGAGATGTCACGGTCCGGCCTGCAGGGGTCACAGGCGGGTCAGGCTAAAGGATTGGGAATGGGCCCCAGGTCACGCCCCCGCTGGCCTGGCCGGGTTTGCACACCGGGCCGGAGGCGCTCTCCAGAAAGGGGCGGACCGAAGTTTCTGAGAATTACCCCCAGCACAATTCGTTTGCGTTCCTGCCGGTGCCAGAAATCGGTTCTCATTCTT		pLG412
Aqp3 E	chr4:41,048,036-41,048,366	TGCCAGAGAAGACCAAGAAACTACATTTTTCAGGAGGACTTAATCTGGAAGAGCTGAGTCCTGGGGACTTGTCCTCGGAGAATGGCTGTCAGAAACAAGGATTAGCATATGAAAGGTAGAGAGGAGCCAAGCCTAAAATCTCAGCAATGGGGCATTGGAGACCCAAGGGTCAAGGAGTTCAAGGCCACTCTTGGGCTACAGGAAACCTTTGCTCAGAAAATAAATACAGTGAGTGGACTCAGCACTTTCCTCCAGGCCTGAGGTGACAGGGACCTACATGGTGGAAGGAGAAGTCAGAGGTCATGCCCTCTGACCTCCACACATGCACTGT		pLG416
Camk2n1 E	chr4:138,000,732-138,001,241	ATCATCAAAGGGCTTGAACAGCTGTGTCTCTCCAGCTCTGCCACCTGCAGCATCAGTCTTTCTGTTTGGCCTTTGGTCCTGGCATCTCCAGCATCCGGGGGTCTCCTCTGACTTAACCTTGATGCTCTCACACGATAGCTTCTCAGGGTCCTCCAGGGAACCCGAACCCACCAAATACACTGGCTGGATTCACTTGCTGTCTGGAACTTTGTCCCAAGCCTCTCTGGCCCTGTACCTCCTCTCTTGTACATTTGCATGTCTATACAGCACCCCGCTGACAACCGGGTGAGGTTTTGTGGCCTGCTGGAGATGCACTTCTGACCTCTTGTGCCCTAGCTGCACTGGCCTCTCTCTGCTTTGCAGCTGACCCAGGGGTGGGGTGGGGAACAACCCCACAGC…		pLG454
Ino80dos E	chr1:63,185,117-63,185,582	GACTGCAAATGGAGGTCAGGACAGCTTTCAGGAGTCAGTTCTCTCCTTCCACCATGAGTGTAATACACACACACACACACACACACACACACACTGCAGTTAAGTCCAATAAAATGGTAATGGAGCAGCTTCACTCTAGAACAGGAGGGACCCTAAGGGCTTTTTCCAGCCCCACACCCTCCTTCCCTCCTTTCAGCTTCCTCTTCCCACCTGAGGTCAAGGGTCAAGGCTAGGCCAAGTTCCATTCTCCACCCAAAGGAACATTCCTGAGTAAAAAATTCTCAGAATGTCCTGACAGTCACCTGACCCTTTGGAAAGTCCCAGGTAGAGTTCAAATGCGTGTCAGGCTTGCTAGCCAATAGATTTAAAGGTCAATAGGCTTAGCTAATAAGTTTGAAC…	SNP in E14 sequence compared to mm9 ref	pLG456
pc	n/a	TCAATATTGGCCATTAGCCATATTATTCATTGGTTATATAGCATAAATCAATATTGGCTATTGGCCATTGCATACGTTGTATCTATATCATAATATGTACATTTATATTGGCTCATGTCCAATATGACCGCCATGTTGGCATTGATTATTGACTAGTTATTAATAGTAATCAATTACGGGGTCATTAGTTCATAGCCCATATATGGAGTTCCGCGTTACATAACTTACGGTAAATGGCCCGCCTGGCTGACCGCCCAACGACCCCCGCCCATTGACGTCAATAATGACGTATGTTCCCATAGTAACGCCAATAGGGACTTTCCATTGACGTCAATGGGTGGAGTATTTACGGTAAACTGCCCACTTGGCAGTACATCAAGTGTATCATATGCCAAGTCC…	CMV enhancer	pSS071
nc1	chr17:28,660,116-28,660,136	CAGCGAAAGAACATCCTGTGCCCGTCGCT	glucocorticoid receptor binding site (GBS) -cloned	pSS069
nc2	n/a	CAGCGAAAGAACATCGCGTACCCGTCGCT	synthetic GBS	pSS112
gRNAs (Fig. 5g and h)
parental vector addgene #62988 (BbsI cloning)		cloned sequence plus PAM (not cloned into plasmid)
Cyp26a1 exon2 sg	chr19:37,772,850-37,772,872 (-)	GCGCCCATCACCCGCACCGT GGG	CRISPOR score: 96	pLG595
Cyp26a1 E sg1	chr19:37,770,030-37,770,052 (+)	AGGAAAACCGGCCAACGATT TGG	CRISPOR score: 96	pLG550
Cyp26a1 E sg2	chr19:37,769,985-37,770,007 (-)	GGGGGTCGGGTTTCTCGTGC TGG	CRISPOR score: 95	pLG551
Cyp26a1 E sg3	chr19:37,770,785-37,770,807 (+)	AGACGTTTAGGAACCACCGC AGG	CRISPOR score: 96	pLG552
Cyp26a1 E sg4	chr19:37,770,682-37,770,704 (+)	GTCCCCGAAATACAACCCAT GGG	CRISPOR score: 92	pLG553
Hoxa E sg1	chr6:52,028,537-52,028,559 (-)	TTTAACAACAGGAGCATGCG GGG	CRISPOR score: 81	pJM08
Hoxa E sg2	chr6:52,029,370-52,029,392 (+)	GTTCTTCAAACCCTTGTTCG TGG	CRISPOR score: 91	pJM10
Hoxa E sg3	chr6:52,029,380-52,029,402 (-)	TGACAGTTAACCACGAACAA GGG	CRISPOR score: 90	pJM11
primers - diagnostic PCRs (Fig. S5e)
Cyp26a1 exon2 F	chr19:37,772,706-37,772,725 (+)	GCTAGACGGAGACCAGATGC		LG601_F
Cyp26a1 exon2 R	chr19:37,772,997-37,773,016 (-)	CTCACCCTCACCTTCTTTCG		LG601_R
Cyp26a1 E F1	chr19:37,769,885-37,769,904 (+)	AAAGCTAGAGGGCCGAAGAG	SNP in E14 sequence compared to mm9 ref	LG554_F
Cyp26a1 E R1	chr19:37,771,327-37,771,346 (-)	TTGATCGTTTCCACTTCGTC		LG635_R
Cyp26a1 E F2	chr19:37,770,537-37,770,556 (+)	ACAATTCGTTTGCGTTCCTG		LG555_F
Cyp26a1 E R2	chr19:37,770,284-37,770,303 (-)	ACTCTGGAAATGGCCACAAG		LG555_R
Cyp26a1 E R3	chr19:37,771,327-37,771,346 (-)	TTGATCGTTTCCACTTCGTC		LG635_R
Hoxa E F1	chr6:52,028,430-52,028,449 (+)	CTCTATGATCAGCCGCCTTC		JM18_F
Hoxa E R1	chr6:52,029,399-52,029,418 (-)	TTTCACCCTGAGGCTTTGAC		JM18_R
Hoxa E F2	chr6:52,029,113-52,029,132 (+)	CCCACCTCTCCCACTAACAC		JM19_F
Hoxa E R2	chr6:52,028,780-52,028,799 (-)	ACCAAGGCTTGTGGAATCAC		JM19_R
Hoxa E R3	chr6:52,029,436-52,029,457(-)	AACATCATATTCCTTCCCTGTG		JM18b_R
primers - qPCR (Fig. 5e, f, g, h and Fig.6e)
GFP F	n/a	GGCCAGCTGTTGGGGTGTC	equals F primer from Arnold et al., 2013	LG111_F
GFP R	n/a	TGCATCACCTTCACCCTCTC		LG199_R
Rpl19 F		ATGTATCACAGCCTGTACCTG	NM_001159483 and NM_009078	LG52_F
Rpl19 R	chr11 - 97891716 97891735	CCGCTATGTACAGACACGAG		LG52_R
Actb F	chr5 - 143666412 143666432	CATGTACGTAGCCATCCAGGC	NM_007393	LG280_F
Actb R	chr5 + 143666183 143666203	CTCTTTGATGTCACGCACGAT		LG280_R
Cyp26a1 F	chr19:37,774,478-37,774,497 (+)	CCCACATGTCCTCCAGAAAG	Spans 2 exon-exon junctions of NM_007811	LG125_F
Cyp26a1 R	chr19:37,775,639-37,775,658 (-)	TCCTCCAAATGGAATGAAGC		LG125_R
Oct4 F	chr17:35,646,456-35,646,475 (+)	AGCCGACAACAATGAGAACC	Spans two exon-exon junctions (last 3 exons) of NM_013633.3 NM_013633.3 (trx v1) and NM_001252452.1 (trx v2)	LG10_F
Oct4 R	chr17:35,647,315-35,647,334 (-)	TGGGAAAGGTGTCCCTGTAG		LG10_R
Skap2 F	chr6:51,872,268-51,872,287 (-)	TGGCTACCTGGAAAAACGCA	last and second last exon of NM_018773.2	JM23_F
Skap2 R	n/a	GTTGCTTGTCTTTATCGCTCCC		JM23_R
Halr1 F	chr6:52,053,006-52,053,027 (+)	AAAGTAGCTGAGAACCAGCAGC	Spans exon1 and exon2 of NR_110440.1	JM01_F
Halr1 R	chr6:52,056,837-52,056,857 (-)	AACTAGGCTGCCCATCTTGAA		JM01_R
Hoxa1 F	chr6:52,107,640-52,107,659 (-)	CACCAAGAAGCCTGTCGTTC	Spans exon-exon junction of NM_010449 and NM_001311118	LG128_F
Hoxa1 R	chr6:52,106,923-52,106,942 (+)	ACCTGGGTCTCATTGAGCTG		LG128_R
Hoxa4 F	n/a	AGCGCCGTCAACTCCAGTTAT	Spans exon-exon junction of NM_008265	JM21_F
Hoxa4 R	chr6:52,140,623-52,140,642 (+)	GACTTGCTGCCGGGTATAGG		JM21_R
RARA::RXRG sequence motifs constructs - Genestrands (Eurofins), overhangs: see STARR constructs above, cloned into pSTARR (addgene #71509) (Fig. 6e)
DR5	n/a	gGGGTCAtatagGGGTCA	MA1149.1 score 20.3	pLG815
DR1	n/a	gGGGTCAgGGGTCA	based on MA1149.1 (no Jaspar hit)	pLG839
DR2	n/a	gGGGTCAtgGGGTCA	based on MA1149.1 (no Jaspar hit)	pLG840
DR7	n/a	gGGGTCAtatatagGGGTCA	MA1149.1 score 11.0	pLG841
DR5 + ETS	n/a	gGGGTCAtatagGGGTCAcaactgttaactaaACCGGAAG	MA1149.1 (20.3) + ETS class MF0001.1 (12.4), ELK1 MA0028.1 (14.0)	pLG842
DR5 + ETSscr	n/a	gGGGTCAtatagGGGTCAcaactgttaactaaAGCGAGAC	MA1149.1 (20.3) + ETS class MF0001.1 (NONE), ELK1 MA0028.1 (NONE)	pLG843
DR5 + SoxOct	n/a	gGGGTCAtatagGGGTCAcaactgttaactaaCATTGTTATGCAAAT	MA1149.1 (20.3) + Pou5f1::Sox2 MA0142.1 (22.3)	pLG844
DR5 + SoxOctscr	n/a	gGGGTCAtatagGGGTCAcaactgttaactaaTTTATAGTGCTACAA	MA1149.1 (20.3) + Pou5f1::Sox2 MA0142.1 (NONE)	pLG845
neg cntrl	chr17:28,660,116-28,660,136	CAGCGAAAGAACATCCTGTGCCCGTCGCT	glucocorticoid receptor binding site (GBS)	pSS069
pos cntrl	n/a	TCAATATTGGCCATTAGCCATATTATTCATTGGTTATATAGCATAAATCAATATTGGCTATTGGCCATTGCATACGTTGTATCTATATCATAATATGTACATTTATATTGGCTCATGTCCAATATGACCGCCATGTTGGCATTGATTATTGACTAGTTATTAATAGTAATCAATTACGGGGTCATTAGTTCATAGCCCATATATGGAGTTCCGCGTTACATAACTTACGGTAAATGGCCCGCCTGGCTGACCGCCCAACGACCCCCGCCCATTGACGTCAATAATGACGTATGTTCCCATAGTAACGCCAATAGGGACTTTCCATTGACGTCAATGGGTGGAGTATTTACGGTAAACTGCCCACTTGGCAGTACATCAAGTGTATCATATGCCAAGTCC…	CMV enhancer	pSS071
STARR enhancers (Fig. 5f) - sequence mutation by side directed mutagenisis
ID	parental construct	wt / mut sequence (predicted motif score by JASPAR Scan)	consensus motif used for prediction	internal designation
Socs3 E 2x Stat3 mut	Socs3 E	TTTCCCAGAA / TGGTACATTG (11.9 / none) GGCCGGGAAG / GATAGTACCG (9.9 / none)	MA0144.1	pLG460
Socs3 E 2x Sox2 mut	Socs3 E	CCTTTGTT / ATTATATT (14.0 / none) CCATTGTC / CTACTATC (12.8 / none)	MA0143.3	pLG463
Socs3 E 2x Stat3 mut + 2x Sox2 mut	Socs3 E	all four mutations for Stat3 and Sox2 motifs in the Socs3 E background as listed above	MA0144.1, MA0143.3	pLG460-3
Cyp26a1 E 2x RAR mut	Cyp26a1 E	CTGCAGGGGTCACAGG / CTGCTGGAGCCGCAGG (10.2 / none) GCAGGCGGGTCAGGCT / GCAGGCGAGAGAGGCT (8.6 / none)	PB0053.1 PB0157.1	pLG468
Hoxa E 2x RAR mut	Hoxa E	ATGCAGAGGTCACCTCTCAGA / ATGCCGATGCCACATCGCAGA (13.9, 9.5 / none, none) AGACCTGGGTCACCAG / AGACCTGAGCCACCAG (10.4 / none)	PB0053.1 PB0157.1	pLG482
Hoxa E SoxOct mut	Hoxa E	CATTGTCTTGCTTAG / CACTGCCTCGCTTAG (10.8 / none)	MA0142.1	pLG483
Hoxa E 2x RAR mut + SoxOctmut	Hoxa E	all three mutations for RAR and SoxOct motifs in the Hoxa E background as listed above	PB0053.1 PB0157.1 MA0142.1	pLG482-3

### Sheet: Tabelle2
Ino80dos E	chr1:63,185,117-63,185,582		ACACTCTTTCCCTACACGACGCTCTTCCGATCTGACTGCAAATGGAGGTCAGG
			GTGACTGGAGTTCAGACGTGTGCTCTTCCGATCTCACCACTGCCCAGGTACAAG
E14 seq (nach position)	GACTGCAAATGGAGGTCAGGACAGCTTTCAGGAGTCAGTTCTCTCCTTCCACCATGAGTGTAATACACACACACACACACACACACACACACACTGCAGTTAAGTCCAATAAAATGGTAATGGAGCAGCTTCACTCTAGAACAGGAGGGACCCTAAGGGCTTTTTCCAGCCCCACACCCTCCTTCCCTCCTTTCAGCTTCCTCTTCCCACCTGAGGTCAAGGGTCAAGGCTAGGCCAAGTTCCATTCTCCACCCAAAGGAACATTCCTGAGTAAAAAATTCTCAGAATGTCCTGACAGTCACCTGACCCTTTGGAAAGTCCCAGGTAGAGTTCAAATGCGTGTCAGGCTTGCTAGCCAATAGATTTAAAGGTCAATAGGCTTAGCTAATAAGTTTGAAC…
mm9 UCSC	GACTGCAAATGGAGGTCAGGacagctttcaggagtcagttctctccttcc
	accatgagtgtaatacacacacacacacacacacacacacacactgcagt
pos	taagtccaataaaatggtaatggagcagcttcactctagaacaggaggga
	ccctaagggctttttccagccccacaccctccttccctcctttcagcttc
	ctcttcccacctgaggtcaagggtcaaggctaggccaagttccattctcc
	acccaaaggaacattcctgagtaaaaaattctcagaatgtcctgacagtc
	acctgaccctttggaaagtcccaggtagagttcaaatgcgtgtcatgctt
	gctagccaatagatttaaaggtcaataggcttagctaataagtttgaact
	gtaaccttgctgatgtaacctgtgcccctaaaaagtataaaaattgCTTG
	TACCTGGGCAGTGGTG
