## Supplementary_Table_2 for "Assessing genome-wide dynamic changes in enhancer activity during early mESC differentiation by FAIRE-STARR-seq"

### Sheet: Tabelle1
ID	DATA TYPE	SOURCE	SERIES	SAMPLE(S)	mESC CELL TYPE/LINE	CULTURE CONDITION/TREATMENT	ANALYSIS	Antibody
ETV5	ChIP-seq	Kalkan et al., 2019	GEO: GSE122338	GSM3462403, GSM3462404	RGd2 Etv5-3xFlag knock-in c20	2i	liftover of deposited bigwig files from mm10 to mm9, mean signal of two replicates calculated with bigwigCompare (deepTools)	see source
OCT4	ChIP-seq	Chen et al., 2008	GEO: GSE11431	GSM288346	E14	LIF	reanalyzed (methods), normalized to anti-GFP IgG control (GSM288358)	see source	"-q 3"
SOX2	ChIP-seq	Chen et al., 2008	GEO: GSE11431	GSM288347	E14	LIF	reanalyzed (methods), normalized to anti-GFP IgG control (GSM288358)	see source	"-q 3"
NANOG	ChIP-seq	Chen et al., 2008	GEO: GSE11431	GSM288345	E14	LIF	reanalyzed (methods), normalized to anti-GFP IgG control (GSM288358)	see source	"-q 3"
KLF4	ChIP-seq	Chen et al., 2008	GEO: GSE11431	GSM288354	E14	LIF	reanalyzed (methods), normalized to anti-GFP IgG control (GSM288358)	see source	"-q 3"
STAT3	ChIP-seq	Chen et al., 2008	GEO: GSE11431	GSM288353	E14	LIF	reanalyzed (methods), normalized to anti-GFP IgG control (GSM288358)	see source	"-q 3"
cMYC	ChIP-seq	Chen et al., 2008	GEO: GSE11431	GSM288356	E14	LIF	reanalyzed (methods), normalized to anti-GFP IgG control (GSM288358)	see source
ESRRB	ChIP-seq	Chronis et al., 2016	GEO: GSE90895	GSM2417188	129SV/Jae/C57BL6J	LIF	reanalyzed (methods), normalized to whole cell extract control (GSM2417127)	see source
RONIN	ChIP-seq	Hnisz et al., 2013	GEO: GSE51522	GSM1246868	V6.5	LIF	reanalyzed (methods), no input available	see source
CTCF	ChIP-seq	Chen et al., 2008	GEO: GSE11431	GSM288351	E14	LIF	reanalyzed (methods), normalized to anti-GFP IgG control (GSM288358)	see source
p300	ChIP-seq	Handoko et al., 2011	GEO: GSE28247	GSM699164	E14	LIF	reanalyzed (methods), normalized to Input control (GSM699168)	see source
PolII	ChIP-seq	Handoko et al., 2011	GEO: GSE28247	GSM699166	E14	LIF	reanalyzed (methods), normalized to Input control (GSM699168)	see source
DNase	DNase-seq	https://www.encodeproject.org/experiments/ENCSR000CMW/	GEO: GSE37074	GSM1014154	E14	LIF	reanalyzed (methods), only replicate 1 (library ENCLB890BTE) used	n/a
RXRalpha	ChIP-seq	Terranova et al., 2015	GEO: GSE65698	GSM1603269	E14Tg2a	LIF	reanalyzed (methods), no input available	see source
H3K4me1	ChIP-seq	Ramisch et al., 2019	GEO: GSE120376	GSM3399476	E14	LIF	reanalyzed (methods), normalized to Input control (GSM3399484)	Diagenode C15410194
H3K4me3	ChIP-seq	Ramisch et al., 2019	GEO: GSE120376	GSM3399477	E14	LIF	reanalyzed (methods), normalized to Input control (GSM3399484)	Diagenode C15410003
H3K27ac	ChIP-seq	Ramisch et al., 2019	GEO: GSE120376	GSM3399478	E14	LIF	reanalyzed (methods), normalized to Input control (GSM3399484)	Diagenode C15410196
H3K122ac	ChIP-seq	Ramisch et al., 2019	GEO: GSE120376	GSM3399479	E14	LIF	reanalyzed (methods), normalized to Input control (GSM3399484)	abcam ab3309
H3K36me3	ChIP-seq	Ramisch et al., 2019	GEO: GSE120376	GSM3399480	E14	LIF	reanalyzed (methods), normalized to Input control (GSM3399484)	Diagenode C15410192
H3K79me2	ChIP-seq	Ramisch et al., 2019	GEO: GSE120376	GSM3399481	E14	LIF	reanalyzed (methods), normalized to Input control (GSM3399484)	Active Motif 39143
H3K27me3	ChIP-seq	Ramisch et al., 2019	GEO: GSE120376	GSM3399482	E14	LIF	reanalyzed (methods), normalized to Input control (GSM3399484)	Diagenode C1541095
H3K9me3	ChIP-seq	Ramisch et al., 2019	GEO: GSE120376	GSM3399483	E14	LIF	reanalyzed (methods), normalized to Input control (GSM3399484)	Diagenode C15410193
ATAC	ATAC-seq	Ramisch et al., 2019	GEO: GSE120376	GSM3399494	E14	LIF	reanalyzed (methods)	n/a
RNA_LIF	RNA-seq	Ramisch et al., 2019	GEO: GSE120376	GSM3399470, GSM3399471, GSM3399472	E14	LIF	reanalyzed (methods)	n/a
RNA_RA	RNA-seq	Ramisch et al., 2019	GEO: GSE120376	GSM3399473, GSM3399474, GSM3399475	E14	retinoic acid (RA), 4 h	reanalyzed (methods)	n/a
RARalpha	ChIP-seq	this study	GEO: GSE171771	GSM5233837, GSM5233838	E14	retinoic acid (RA), 4 h	this study (methods), normalized to Input control (GSM5233838)	Diagenode C15310155
CRUP	enhancer prediction	Ramisch et al., 2019	GEO: GSE120376	GSE120376_singleEnh.mESCMINUS.bedGraph.gz	E14	LIF	as described in Ramisch et al., 2019	n/a
FAIRE-STARR-seq	STARR-seq	this study	GEO: GSE171771	GSM5233830 - GSM5233836	E14	4 h LIF or RA	this study (methods)	n/a
