## Supplementary_Table_3 for "Assessing genome-wide dynamic changes in enhancer activity during early mESC differentiation by FAIRE-STARR-seq"

### Sheet: CRISPR_clones
Target	Clone	Primers	Genotype (mm9)	sgRNA used
Cyp26a1 E	+/- (1)	F1/R1	del 825 bp (chr19:37,769,991-37,770,815)	Cyp26a1 E sg1-4
		F1/R2	del 105 bp (chr19: 37,770,698-37,770,802)
		F2/R3	ins 5 bp (chr19: 37,769,991/37,769,992)
Cyp26a1 E	+/- (2)	F1/R1	del 812 bp (chr19:37,769,991-37,770,802) + ins 12 bp (TATTCATATTCA)	Cyp26a1 E sg1-4
		F1/R2	del 15 bp (chr19: 37,770,048 - 37,770,062)
		F2/R3	del 11 bp (chr19: 37,770,696-37,770,706) + del 61 bp (chr19: 37,770,748-37,770,808)
Cyp26a1 E	+/- (3)	F1/R1	del 710 bp (chr19:37,769,991-37,770,700)	Cyp26a1 E sg1-4
		F1/R2	del 14 bp (chr19: 37,769,982 - 37,769,995)
		F2/R3	del 1 bp (chr19:37,770,802)
Cyp26a1 E	-/- (1)	F1/R1	del 755 bp (chr19:37,770,047-37,770,801)	Cyp26a1 E sg1-4
		F1/R2	no PCR product
		F2/R3	no PCR product
Hoxa1 E	+/- (1)	F1/R1	del 842 bp (chr6:52,028,545-52,029,386)	Hoxa E sg1 + sg2
		F1/R2	no PCR product
		F2/R3	no PCR product
Hoxa1 E	+/- (2)	F1/R1	del 851 bp (chr6:52,028,538-52,029,388)	Hoxa E sg1 + sg2
		F1/R2	no PCR product
		F2/R3	no PCR product
Hoxa1 E	+/- (3)	F1/R1	del 854 bp (chr6:52,028,541-52,029,394)	Hoxa E sg1 + sg3
		F1/R2	no PCR product
		F2/R3	no PCR product
