## Supplementary_Table_4 for "Assessing genome-wide dynamic changes in enhancer activity during early mESC differentiation by FAIRE-STARR-seq"

### Sheet: Tabelle1
motif_ID	alt_motif_ID	representative motif	clustered motifs
cluster_1	JASPAR_2018_vertebrates_m234_MA0630.1	SHOX	DUXA,DUX4,PROP1,Phox2b,PHOX2A,Arid3a,HOXA5,Crx,RHOXF1,OTX1,Pitx1,OTX2,PITX3,GSC,GSC2,Nkx2-5,NKX2-3,NKX2-8,ISL2,NKX3-2,Nkx3-1,HMBOX1,Arid3b,Lhx3,Dux,BARHL2,Barhl1,POU6F2,VENTX,Nobox,LBX1,PDX1,NKX6-1,NKX6-2,BARX1,BSX,EN1,LHX9,ISX,Shox2,SHOX,RAX2,Prrx2,PRRX1,UNCX,Dlx2,DLX6,Dlx3,Dlx4,MSX2,MSX1,Msx3,PAX4,Lhx8,LMX1B,LMX1A,Lhx4,VAX1,VAX2,VSX1,VSX2,mix-a,POU6F1,LHX6,LHX2,NOTO,MNX1,Dlx1,EN2,ALX3,MIXL1,GBX…
cluster_2	JASPAR_2018_vertebrates_m281_MA0677.1	RXRA::VDR	RXRA::VDR,NR1H4,NR1A4::RXRA,NR4A2::RXRA,RARA,Rarb,Nr2f6_var.2_,Rarg,Tcf7,TCF7L1,TCF7L2,LEF1,Hnf4a,PPARA::RXRA,NR1H2::RXRA,HNF4G,Nr2f6,RXRB,Rxra,RXRG,NR2C2,Pparg::Rxra,VDR,Nr5a2,RORA_var.2_,RORC,RORA,RORB,Nr2e1,NR2F1,NR4A2,Esrra,Esrrg,NR4A1,ESRRB,NR2F2
cluster_3	JASPAR_2018_vertebrates_m564_MA1144.1	FOS::JUND	FOSL1::JUNB,FOSL1::JUN,FOS::JUND,FOSL2::JUN,FOS::JUNB,JDP2,NFE2,FOSL1,FOS,JUND,FOSL2,JUNB,JUN::JUNB,FOSL1::JUND,FOS::JUN,FOSL2::JUND,FOSB::JUNB,FOSL2::JUNB,BATF::JUN,JUN_var.2_,MAFK,MAFF,MAFG,Nfe2l2,Bach1::Mafk,MAF::NFE2,BACH2
cluster_4	JASPAR_2018_vertebrates_m429_MA0825.1	MYC	XBP1,CREB3,CREB3L1,Hes2,USF2,MITF,Arnt,Ahr::Arnt,Creb3l2,ARNT::HIF1A,Id2,Mlxip,TFE3,Arntl,USF1,BHLHE40,BHLHE41,TFEB,TFEC,MLXIPL,MLX,SREBF2_var.2_,Srebf1_var.2_,HEY2,HEY1,CLOCK,Npas2,MAX,MNT,Tcfl5,Hes1,MAX::MYC,MXI1,MYC,MYCN,HIF1A,HES5,HES7
cluster_5	JASPAR_2018_vertebrates_m551_MA1131.1	CEBPA	Gmeb1,GMEB2,CEBPA,CEBPG,CEBPD,CEBPB,CEBPE,NFIL3,HLF,DBP,TEF,PROX1,ATF4,Atf3,Atf1,Crem,JUN,JUND_var.2_,FOS::JUN_var.2_,FOSL2::JUND_var.2_,ATF7,BATF3,FOSL1::JUND_var.2_,JUNB_var.2_,FOSL1::JUN_var.2_,FOSB::JUNB_var.2_,FOSB::JUN,FOSL2::JUN_var.2_,CREB1,JUN::JUNB_var.2_,FOSL2::JUNB_var.2_,JDP2_var.2_,Creb5
cluster_6	JASPAR_2018_vertebrates_m414_MA0810.1	TFAP2A	TFAP2A,TFAP2B_var.2_,TFAP2C_var.2_,TFAP2B_var.3_,TFAP2C_var.3_,TFAP2A_var.3_,TFAP2A_var.2_,TFAP2C,TFAP2B
cluster_7	JASPAR_2018_vertebrates_m363_MA0759.1	ETS	HINFP,SPIC,SPI1,ZBTB7A,Gabpa,ETV2,ELK4,ETV6,ETV5,FEV,ETV1,ETV4,FLI1,ERG,ETS1,ELK1,ELK3,ERF,ETV3,SPDEF,ELF5,ELF3,EHF,ELF1,ELF4
cluster_8	JASPAR_2018_vertebrates_m128_MA0461.2	NEUROD2	HLTF,Bhlha15,BHLHE23,Twist2,Neurog1,OLIG1,BHLHE22,OLIG2,OLIG3,NEUROD2,Atoh1,NEUROG2,ZBTB18,TWIST1,NEUROD1,TAL1::TCF3
cluster_9	JASPAR_2018_vertebrates_m188_MA0522.2	MYOG	PKNOX1,PKNOX2,TGIF1,TGIF2,MYB,SNAI2,ZEB1,FIGLA,ID4,TCF3,TCF4,TFAP4,MSC,MYF6,Myog,Tcf12,NHLH1,Ascl2,Tcf21,Myod1,ASCL1
cluster_10	JASPAR_2018_vertebrates_m359_MA0755.1	CUX2	ONECUT3,ONECUT1,ONECUT2,PAX7,PAX3,CUX1,CUX2
cluster_11	JASPAR_2018_vertebrates_m405_MA0801.1	TBX1	SMAD2::SMAD3::SMAD4,SREBF1,SREBF2,TBX4,TBX5,MGA,TBX15,TBX1,EOMES,TBR1,TBX21,TBX2,TBX20
cluster_12	JASPAR_2018_vertebrates_m217_MA0613.1	FOXG1	FOXP3,FOXI1,FOXO4,FOXO6,FOXL1,FOXD2,FOXO3,FOXD1,FOXG1,Foxj2,SRY,Sox5,Foxq1,Foxd3,FOXF2,Foxj3,FOXA1,FOXK1,Foxo1,FOXP1,FOXP2,FOXK2,Foxa2,FOXC2,FOXC1,FOXB1
cluster_13	JASPAR_2018_vertebrates_m402_MA0798.1	RFX3	Rfx1,RFX4,RFX5,RFX2,RFX3
cluster_14	JASPAR_2018_vertebrates_m153_MA0486.2	HSF1	HSF4,HSF1,HSF2
cluster_15	JASPAR_2018_vertebrates_m83_MA0113.3	NR3C1	Ar,NR3C2,NR3C1
cluster_16	JASPAR_2018_vertebrates_m458_MA0854.1	Hoxb5	Hoxb5,Hoxd3,Arx,Alx4,Alx1,Hoxd8,Hmx1,Hmx2,Hmx3
cluster_17	JASPAR_2018_vertebrates_m383_MA0779.1	PAX1	Pax6,PAX1,PAX9
cluster_18	JASPAR_2018_vertebrates_m390_MA0786.1	OCT4::SOX2	LIN54,Pou5f1::Sox2,POU3F4,POU5F1B,Pou2f3,POU2F1,POU1F1,POU3F3,POU3F1,POU3F2,POU2F2,POU5F1
cluster_19	JASPAR_2018_vertebrates_m210_MA0606.1	NFAT5	NFATC2,RBPJ,NFAT5,NFATC1,NFATC3
cluster_20	JASPAR_2018_vertebrates_m377_MA0773.1	MEF2D	MEF2C,MEF2B,MEF2A,MEF2D
cluster_21	JASPAR_2018_vertebrates_m21_MA0036.3	GATA2	GATA1::TAL1,Mecom,GATA3,GATA5,Gata4,GATA6,Gata1,GATA2
cluster_22	JASPAR_2018_vertebrates_m503_MA0899.1	HOXA10	PBX1,Hoxc9,Hoxa9,HOXC10,HOXD11,HOXC13,Hoxa11,HOXC11,HOXD12,HOXC12,CDX2,CDX1,HOXA10,Hoxd9,HOXD13,HOXA13,HOXB13
cluster_23	JASPAR_2018_vertebrates_m64_MA0090.2	TEAD1	PRDM1,TEAD2,TEAD3,TEAD4,TEAD1
cluster_24	JASPAR_2018_vertebrates_m340_MA0736.1	ZIC1	ZIC1,ZIC3,ZIC4,GLIS1,GLIS2,GLIS3,INSM1,ZNF740,MZF1_var.2_
cluster_25	JASPAR_2018_vertebrates_m334_MA0730.1	RARA::RXRG	RARA::RXRG,RARA::RXRA,RARA_var.2_,Rarb_var.2_
cluster_26	JASPAR_2018_vertebrates_m382_MA0778.1	NFKB2	REL,RELA,RELB,NFKB2,NFKB1
cluster_27	JASPAR_2018_vertebrates_m379_MA0775.1	PAX5	MEIS1,MEIS2,MEIS3,PBX2,PBX3,PAX5,Pax2,MAFG::NFE2L1
cluster_28	JASPAR_2018_vertebrates_m351_MA0747.1	SP/KLF	SP2,KLF13,SP4,KLF14,Klf12,SP8,KLF16,SP3,KLF5,SP1,KLF4,Klf1,KLF9,GLI2,ZBTB7B,ZBTB7C,EGR2,EGR4,EGR1,EGR3
cluster_29	JASPAR_2018_vertebrates_m137_MA0470.1	E2F4	E2F6,E2F4,TFDP1,E2F7,E2F8
cluster_30	JASPAR_2018_vertebrates_m394_MA0790.1	POU4F1	HNF1B,HNF1A,POU4F1,POU4F2,POU4F3
cluster_31	JASPAR_2018_vertebrates_m256_MA0652.1	IRF8	IRF1,STAT1::STAT2,IRF2,IRF3,IRF7,IRF9,IRF4,IRF8,IRF5
cluster_32	JASPAR_2018_vertebrates_m97_MA0137.3	STAT3	Stat6,BCL6B,Stat5a::Stat5b,STAT3,STAT1,Bcl6,Stat4
cluster_33	JASPAR_2018_vertebrates_m181_MA0515.1	SOX2	SOX13,Sox17,SOX10,SOX15,Sox3,Sox6,Sox2,SOX9
cluster_34	JASPAR_2018_vertebrates_m473_MA0869.1	SOX11	SOX4,Sox11,SOX21,Sox1
cluster_35	JASPAR_2018_vertebrates_m274_MA0670.1	NFIA	NFIC::TLX1,NFIC,NFIA,NFIX,THAP1,HIC2,Hic1
cluster_36	JASPAR_2018_vertebrates_m465_MA0861.1	TP53	TP53,TP63,TP73
cluster_37	JASPAR_2018_vertebrates_m446_MA0842.1	NRL	NRL,Mafb
cluster_38	JASPAR_2018_vertebrates_m288_MA0684.1	RUNX3	GCM1,GCM2,RUNX1,RUNX2,RUNX3
cluster_39	JASPAR_2018_vertebrates_m468_MA0864.1	YY1	YY2,YY1,E2F1,E2F3,E2F2
cluster_40	JASPAR_2018_vertebrates_m251_MA0647.1	GRHL1	SCRT1,SCRT2,GRHL2,TFCP2,GRHL1
cluster_41	JASPAR_2018_vertebrates_m82_MA0112.3	PPARG	PPARG,ESR2,ESR1
cluster_42	JASPAR_2018_vertebrates_m408_MA0804.1	T	TBX19,T
cluster_43	JASPAR_2018_vertebrates_m573_MA1153.1	SMAD4	Hand1::Tcf3,SMAD3,Smad4
cluster_44	JASPAR_2018_vertebrates_m160_MA0494.1	RARG	Nr1h3::Rxra,Rarg_var.2_
cluster_45	JASPAR_2018_vertebrates_m150_MA0483.1	GFI1B	Gfi1b,Gfi1
cluster_46	JASPAR_2018_vertebrates_m538_MA1118.1	SIX1	SIX1,SIX2
cluster_47	JASPAR_2018_vertebrates_m39_MA0060.3	NFYA	NFYB,Nkx2-5_var.2_,NFYA
cluster_48	JASPAR_2018_vertebrates_m522_MA1102.1	CTCF	CTCFL,CTCF
cluster_49	JASPAR_2018_vertebrates_m35_MA0056.1	SPIB	ZNF354C,MZF1,SPIB
cluster_50	JASPAR_2018_vertebrates_m193_MA0527.1	ZBTB33	ZBTB33,ZBED1
cluster_51	JASPAR_2018_vertebrates_m123_MA0163.1	PLAG1	PLAG1
cluster_52	JASPAR_2018_vertebrates_m86_MA0116.1	ZNF423	Znf423
cluster_53	JASPAR_2018_vertebrates_m380_MA0776.1	MYBL1	MYBL1,MYBL2
cluster_54	JASPAR_2018_vertebrates_m109_MA0149.1	ZNF263	EWSR1-FLI1,ZNF263
cluster_55	JASPAR_2018_vertebrates_m545_MA1125.1	ZNF384	ZNF384
cluster_56	JASPAR_2018_vertebrates_m472_MA0868.1	SOX8	SOX8
cluster_57	JASPAR_2018_vertebrates_m214_MA0610.1	DMRT3	DMRT3
cluster_58	JASPAR_2018_vertebrates_m81_MA0111.1	SPZ1	Spz1
cluster_59	JASPAR_2018_vertebrates_m356_MA0752.1	ZNF410	ZNF410
cluster_60	JASPAR_2018_vertebrates_m574_MA1154.1	ZNF282	ZNF282
cluster_61	JASPAR_2018_vertebrates_m114_MA0154.3	EBF1	EBF1
cluster_62	JASPAR_2018_vertebrates_m235_MA0631.1	SIX3	Six3
cluster_63	JASPAR_2018_vertebrates_m62_MA0088.2	ZNF143	ZNF143
cluster_64	JASPAR_2018_vertebrates_m79_MA0108.2	TBP	TBP
cluster_65	JASPAR_2018_vertebrates_m10_MA0019.1	DDIT3::CEBPA	Ddit3::Cebpa
cluster_66	JASPAR_2018_vertebrates_m146_MA0479.1	FOXH1	FOXH1
cluster_67	JASPAR_2018_vertebrates_m544_MA1124.1	ZNF24	ZNF24
cluster_68	JASPAR_2018_vertebrates_m106_MA0146.2	ZFX	Zfx
cluster_69	JASPAR_2018_vertebrates_m206_MA0602.1	ARID5a	Arid5a
cluster_70	JASPAR_2018_vertebrates_m467_MA0863.1	MTF1	MTF1
cluster_71	JASPAR_2018_vertebrates_m575_MA1155.1	ZSCAN4	ZSCAN4
cluster_72	JASPAR_2018_vertebrates_m172_MA0506.1	NRF1	NRF1
cluster_73	JASPAR_2018_vertebrates_m233_MA0629.1	RHOX11	Rhox11
cluster_74	JASPAR_2018_vertebrates_m487_MA0883.1	DMBX1	Dmbx1
cluster_75	JASPAR_2018_vertebrates_m50_MA0073.1	RREB1	RREB1
cluster_76	JASPAR_2018_vertebrates_m59_MA0083.3	SRF	SRF
cluster_77	JASPAR_2018_vertebrates_m241_MA0637.1	CENPB	CENPB
cluster_78	JASPAR_2018_vertebrates_m98_MA0138.2	REST	REST
cluster_79	JASPAR_2018_vertebrates_m124_MA0164.1	NR2E3	Nr2e3
